# Environment, plant genetics, and their interaction shape important aspects of sunflower rhizosphere microbial communities

**DOI:** 10.1101/2024.08.09.607089

**Authors:** Clifton P. Bueno de Mesquita, Corinne M. Walsh, Ziv Attia, Brady D. Koehler, Zachary J. Tarble, David L. Van Tassel, Nolan C. Kane, Brent S. Hulke

## Abstract

Associations with soil microorganisms are crucial for plants’ overall health and functioning. While much work has been done to understand drivers of rhizosphere microbiome structure and function, the relative importance of geography, climate, soil properties, and plant genetics remains unclear, as results have been mixed and comprehensive studies across many sites and genotypes are limited. Rhizosphere microbiomes are crucial for crop resistance to pathogens, stress tolerance, nutrient availability, and ultimately yield. Here we quantify the relative roles of plant genotype, environment, and their interaction in shaping soil rhizosphere communities, using 16S and ITS gene sequencing of rhizosphere soils from 10 common sunflower (*Helianthus annuus*) genotypes from 15 sites across the Great Plains of the United States. While site generally outweighed genotype overall in terms of effects on archaeal, bacterial and fungal richness, community composition, and taxa relative abundances, there was also a significant interaction such that genotype exerted a significant influence on archaeal, bacterial and fungal microbiomes in certain sites. Site effects were attributed to a combination of spatial distance and differences in climate and soil properties. Microbial taxa that were previously associated with resistance to the fungal necrotrophic pathogen *Sclerotinia* were present in most sites but differed significantly in relative abundance across sites. Our results have implications for plant breeding and agronomic microbiome manipulations for agricultural improvement across different geographic regions.

**Importance:** Despite the importance of plant breeding in agriculture, we still have a limited understanding of how plant genetic variation shapes soil microbiome composition across broad geographic regions. Using 15 sites across the Great Plains of North America, we show that cultivated sunflower rhizosphere archaeal, bacterial and fungal communities are driven primarily by site soil and climatic differences, but that genotype can interact with site to influence composition, especially in warmer and drier sites with lower overall microbial richness. We also show that all taxa that were previously found to be associated with resistance to the fungal pathogen *Sclerotinia sclerotiorum* were widespread but significantly affected by site, while a subset were also significantly affected by genotype. Our results contribute to a broader understanding of rhizosphere archaeal, bacterial and fungal community assembly, and provide foundational knowledge for plant breeding efforts and potential future microbiome manipulations in agriculture.
