## Supplemental Tables for "Environment, plant genetics, and their interaction shape important aspects of sunflower rhizosphere microbial communities"

### Sheet: TableS1
Table S1. Type III ANOVA test results for ASV richness and Shannon diversity for the 16S and ITS datasets. Shown are the degrees of freedom (Df), F statistic, effect size (𝞈2), p-value, and corresponding symbol of significance based on the p-value (*** = p < 0.001, ** = p < 0.01, * = p < 0.05).
Dep. var.	Ind. var.	Df	F	𝞈2	p	Symbol
16S Richness	Site	13	19.5	0.78	< 0.001	***
	Genotype	9	0.5	0.002	0.877
	Interaction	125	1.4	0.064	0.004	***
	Residuals	438		0.155
16S Shannon	Site	13	18.1	0.739	<0.001	***
	Genotype	9	0.1	0.004	0.999
	Interaction	125	1.6	0.079	< 0.001	***
	Residuals	438		0.178
ITS Richness	Site	13	7.1	0.612	< 0.001	***
	Genotype	9	1.3	0.017	0.235
	Interaction	125	1.1	0.088	0.283
	Residuals	437		0.284
ITS Shannon	Site	13	3.2	0.441	< 0.001	***
	Genotype	9	1.6	0.018	0.114
	Interaction	125	1.2	0.142	0.059	.
	Residuals	437		0.399

### Sheet: TableS2
Table S2. PERMANOVA and PERMDISP test results. Shown are the PERMANOVA degrees of freedom (Df), F value, R2 value, p-value, and corresponding significance symbol, as well as the PERMDISP F value and significance symbol (*** = p < 0.001, ** = p < 0.01, * = p < 0.05, . = p < 0.1).
				PERMANOVA						PERMDISP
Stratification	Dep. var.	Ind. var.		Df	F	R2	p	Symbol		F
None	16S Bray-Curtis	Site		14	52.9	0.56	0.001	***		41.1***
		Genotype		9	1.2	0.01	0.042	*		0.3
		Interaction		125	1.1	0.1	0.001	***
		Residuals		438
	ITS Bray-Curtis	Site		14	69.1	0.62	0.001	***		60.6***
		Genotype		9	1.2	0.01	0.072	.		0.2
		Interaction		125	1.1	0.09	0.001	***
		Residuals		437
Site	16S Bray-Curtis	Genotype		9	0.47	0.01	0.001	***
	ITS Bray-Curtis	Genotype		9	0.5	0.01	0.001	***
